# From compartments to gene loops: Functions of the 3D genome in the human brain

**DOI:** 10.1101/2021.10.12.464094

**Authors:** Samir Rahman, Pengfei Dong, Pasha Apontes, Michael B. Fernando, Kayla G. Townsley, Kiran Girdhar, Jaroslav Bendl, Zhiping Shao, Ruth Misir, Nadia Tsankova, Steven P. Kleopoulos, Kristen J. Brennand, John F. Fullard, Panos Roussos

## Abstract

The 3D genome plays a key role in the regulation of gene expression. However, little is known about the spatiotemporal organization of chromatin during human brain development. We investigated the 3D genome in human fetal cortical plate and in adult prefrontal cortical neurons and glia. We found that neurons have weaker compartments than glia that emerge during fetal development. Furthermore, neurons form loop domains whereas glia form compartment domains. We show through CRISPRi on *CNTNAP2* that transcription is coupled to loop domain insulation. Gene regulation during neural development involves increased use of enhancer-promoter and repressor-promoter loops. Finally, transcription is associated with gene loops. Altogether, we provide novel insights into the relationship between gene expression and different scales of chromatin organization in the human brain.

---

The spatiotemporal organization of the genome plays a key role in the regulation of gene expression, the disruption of which has been linked to disease ^1–3^. Chromosomes are partitioned into megabase-sized compartments, named A and B, which contain active and repressed chromatin, respectively ^4^. Compartments are separated into self-interacting neighborhoods called topologically <u>a</u>ssociated <u>d</u>omains (TADs) that are segregated from each other by CTCF bound insulator elements, the disruption of which promotes aberrant enhancer-promoter interactions and transcription mis-regulation ^5–7^. TADs have been proposed to form by loop extrusion of DNA through cohesin, arrested by CTCF bound sites with convergent motifs ^8–11^. Recent work shows dynamic interplay between loop extrusion and phase separation mediated compartmentalization, demonstrating that TADs are not homogeneous structures, but encompass a broad range of features from loop domains to compartment domains, whose respective regulatory functions are poorly understood ^12,13^.

The 3D structure of chromatin changes during neural development ^14^. Studies on mouse and human embryonic stem cells have shown that neural differentiation leads to compartment switching and changes in intra- and inter-TAD interactions ^15,16^. Furthermore, mouse neural differentiation is also associated with the formation of enhancer-promoter loops and *de novo* TADs correlated with neural gene activation ^17^. Highlighting the importance of the 3D genome in disease mechanisms, chromatin interactome studies in both hiPSC derived neurons and human fetal brain revealed that most schizophrenia (SCZ) associated SNPs interact with non-proximal genes that are specifically involved in pathways related to neuronal development and function ^18,19^, corroborating previous work predicting that SCZ associated SNPs disrupt the function of distal enhancer elements ^20^.

Altogether, previous studies have shown changes in 3D genome architecture during neural development; however, little is known about how the hierarchical features of the 3D genome are integrated to regulate gene expression during human brain development. To address this question, we generated high resolution 3D genome maps from human brain samples from different stages of development to elucidate relationships between chromatin architecture and gene expression from the compartment level to intra-genic interactions, highlighting cell type specific differences between neurons and glia and developmental changes across neural development.
