## Supplementary Table 1 for "From compartments to gene loops: Functions of the 3D genome in the human brain"

### Sheet: Sheet1
		Name	total_reads	normal_reads	chimeric_reads	unique_map_global	non_unique_map_global	unique_map_local	non_unique_map_local	totalDSReads	Self_Circles	DandlingEnds	error	extraDandlingEnds	duplicates	AfterFiltering	cis	trans	cis/trans
	Early Fetal	EF1_A	271150999	177394146	93756853	129627185	14926852	57261814	27747436	159412503	334046	22098886	1300	5210204	14694357	98111468	48457940	49653528	0.975921
		EF1_B	294054835	184184053	109870782	144357725	16509139	68752599	30824505	182007584	438339	5351286	955	3836391	16140995	144262566	74276495	69986071	1.0613
		EF1_C	283100674	200843116	82257558	146129679	16883736	50228331	23816882	170034624	466608	29401283	1284	8872222	15058691	93056371	47537995	45518376	1.04437
		EF1_D	315077241	188339635	126737606	150210002	18043186	77436196	36106783	192550220	176755	854661	615	2508789	19419837	162109554	84465523	77644031	1.08786
		EF2_A	338632284	223365347	115266937	184260106	23639672	71772853	37572599	221295810	325803	28042677	872	8608903	34611233	107321171	53197772	54123399	0.982898
		EF2_B	360619914	228415488	132204426	182470092	25631160	83675103	44105128	229135027	922527	39555577	1090	8007859	31628917	111829898	56277950	55551948	1.01307
		EF2_C	501400462	305427910	195972552	257125557	32797233	125815105	61206388	328503989	439944	29733053	1517	12394721	34346299	227959476	110980523	116978953	0.948722
		EF2_D	307253274	192738375	114514899	157754048	21808056	74975044	33248047	201638283	920343	13511836	1233	3802616	26039568	130060735	67953746	62106989	1.09414
	Late Fetal	LF1_A	468129344	392239438	75889906	322061981	40232260	47269540	23517179	336430124	97493	121765064	2935	33505890	32551787	90565551	38602264	51963287	0.742876
		LF1_B	319401043	203270070	116130973	166763314	22505076	72426248	38583848	205200698	526190	18140979	1305	6971453	26435077	127759509	72558035	55201474	1.31442
		LF1_C	340201983	200554369	139647614	170843655	21734820	88504526	43732228	222340337	96450	7749235	1219	6064253	25469333	174025978	104650884	69375094	1.50848
		LF1_D	381781632	240988732	140792900	195526809	27209162	91042395	41325264	248451485	541951	5506888	1790	4837455	32658640	188725219	112107585	76617634	1.46321
		LF2_A	309868288	178743381	131124907	141850403	17408906	81349383	36135256	188700269	267146	844725	823	2491239	16164860	162458314	89703033	72755281	1.23294
		LF2_B	329895709	209775368	120120341	162851706	19627616	74368311	33160505	203069944	344782	1529853	832	3625907	19408418	166468532	93665597	72802935	1.28656
		LF2_C	356532835	215634020	140898815	168546849	20095984	88649224	38323010	219705071	237145	4107380	1136	3182449	22467521	173563155	94194521	79368634	1.1868
		LF2_D	246810998	171352789	75458209	129246738	17327931	41756404	23312550	140626097	109494	25456734	863	8716212	32461207	38351991	17957321	20394670	0.880491
	Young Neuron	YN1_A	452139547	316814657	135324890	214885516	27025483	86675033	32687371	265303595	3656304	4247611	26188	16384026	58246342	71427988	47184284	24243704	1.94625
		YN1_B	305006874	194924870	110082004	115033832	16278812	67513244	30108536	155850135	2186283	1148500	7388	6660041	15174735	116216644	71242152	44974492	1.58406
		YN1_C	420924712	254142891	166781821	110989550	16313875	102310943	47289126	176972465	3790179	1294228	12011	4898423	15794061	134860676	74839673	60021003	1.24689
		YN1_D	135720952	119808960	15911992	83475127	9985819	9038384	4787601	85396232	95988	45814419	568	7123972	4292136	25093936	12316640	12777296	0.963947
		YN1_E	169573185	119794976	49778209	92493656	11214596	29654597	14168950	106581591	201042	9016465	537	2397651	9894685	81555886	45101026	36454860	1.23717
		YN2	471417610	336357450	135060160	253625403	30473660	82964246	34049779	295392840	700436	21524019	2264	6662147	24181646	214514250	133621667	80892583	1.65184
		YN3_A	133099279	87145857	45953422	66255530	8057160	27512246	12826868	80207416	603935	2125117	537	1395516	6619626	67626271	35500768	32125503	1.10506
		YN3_B	160204025	133469523	26734502	90554765	10907625	14947622	8100958	94638142	493984	33123726	988	7560281	8644947	36696450	16734020	19962430	0.838276
	Old Neuron	ON1_A	597693149	395823174	201869975	330713649	45688317	132283776	58264869	404679589	1787554	9339473	4134	5187666	45358460	307635516	174125552	133509964	1.30421
		ON1_B	516545617	337119055	179426562	288118071	36843612	118780438	51006031	355498922	2126974	5321436	2571	4459530	43371131	283753938	142202309	141551629	1.0046
		ON1_C	386647928	227224476	159423452	192020950	24861688	105552103	45000100	257950255	1227421	15605001	3504	5184661	27754187	193359423	110766696	82592727	1.34112
		ON1_D	557042365	357840553	199201812	304118203	38629947	133490125	54197255	382739389	2438700	3702013	3600	3943292	44378139	305303459	158145923	147157536	1.07467
		ON2_A	334991503	243899918	91091585	202060463	23848517	55646681	28054006	225914279	239006	30789577	1285	9288771	17905680	160322936	89647596	70675340	1.26844
		ON2_B	227988931	149093014	78895917	123559807	15023682	50617865	21479961	151098270	146373	1818010	850	2779609	13913347	128611719	87352214	41259505	2.11714
		ON2_C	189111149	128376253	60734896	105636666	13227262	39586801	16535698	126977016	123157	1433074	684	3737247	11430047	107296415	72633655	34662760	2.09544
		ON3_A	451810560	344990927	106819633	279951861	32584745	68389333	28843045	310441335	796221	50045885	2012	16156566	28892424	182783261	109818206	72965055	1.50508
		ON3_B	422069727	326398454	95671273	259856740	30298688	59707727	27510283	284737264	446918	85406866	1477	20430992	16869805	146740742	90587917	56152825	1.61324
		ON4_A	200035751	149769919	50265832	105322729	13885496	31866012	13113742	119507412	6007933	2688005	2305	4048089	27549193	48947580	32772360	16175220	2.02608
		ON4_B	225565500	147239877	78325623	103646186	14124008	49426461	21506997	131170005	4476075	1388802	1737	2351673	29727441	59376240	41754517	17621723	2.36949
		ON4_C	206867093	143805037	63062056	101094257	13512318	40097388	16714750	122322069	5015055	1282291	1651	1690158	24246403	62905044	43276096	19628948	2.20471
	Young Glia	YG1_A	378840248	188295382	190544866	150430741	19995441	123425955	54566003	226960582	430383	2302400	24793	3729716	23757815	167152117	90959082	76193035	1.1938
		YG1_B	283325999	145880270	137445729	116992958	15329310	89008231	39459484	171795445	211203	1774010	12107	3968406	18220946	133458667	77876160	55582507	1.40109
		YG1_C	549049375	254127492	294921883	199113017	26762939	189582142	85795262	320370117	364882	2385037	9386	10776458	34076309	246089397	146491096	99598301	1.47082
		YG1_D	147349264	125212694	22136570	89038267	10753399	13298467	7926665	90203567	23377	26286177	663	5167486	5930644	49783551	19813611	29969940	0.661116
		YG1_E	193732290	152838560	40893730	121372665	14425071	24735142	14077456	128607542	38123	28988784	641	8117425	10159367	76313300	36435544	39877756	0.913681
		YG2	532651674	397471676	135179998	289106229	34607498	87923388	38262915	328110944	2905992	3934673	2701	5770579	42435818	176179639	103052325	73127314	1.40922
		YG3_A	162797217	120354317	42442900	97340864	11860346	26147115	14470482	108454315	93350	30508394	533	6497017	6530314	62557446	33160006	29397440	1.12799
		YG3_B	128869513	110163996	18705517	86127391	10179286	11702441	6413348	88376223	40362	35439448	546	7182220	4873149	38523384	15444392	23078992	0.669197
	Old Glia	OG1_A	535289180	316770487	218518693	269524222	34650934	143068969	64929648	355109980	2185158	27073802	3468	6826057	36805273	263986208	128710212	135275996	0.951464
		OG1_B	697389342	477497808	219891534	402012212	51289360	141944626	66600934	479116555	1189036	84139921	5708	19176054	53256029	279004028	135263383	143740645	0.941024
		OG1_C	561764769	382234432	179530337	320813329	42343835	114800477	56379472	382834948	2167155	77936544	5052	17195889	34572130	226630805	95646858	130983947	0.730218
		OG1_D	462261972	310630728	151631244	263546919	32930742	97515608	46741292	317959097	1410571	83330441	3282	13261329	27930869	173994567	82862050	91132517	0.909248
		OG2_A	306786961	193731596	113055365	165975943	19726041	75561100	31449423	210313921	191759	14354401	1018	4848752	17821809	164436320	100959093	63477227	1.59048
		OG2_B	364470007	259200373	105269634	222327564	25690152	70970632	27759033	260652452	117353	10088035	1091	10471083	24375455	203606264	137919440	65686824	2.09965
		OG2_C	254197457	160452717	93744740	136911504	16274643	60928691	27968688	170653305	102373	16366201	709	5073962	11829178	132043904	82046233	49997671	1.641
		OG3	744847380	581793071	163054309	484332795	59469772	106194045	48650338	533612110	211065	170404592	2445	36854314	29764417	245885055	145857032	100028023	1.45816
		OG4_A	265227435	174139766	91087669	142550844	19662488	59564730	26732419	174603025	2707858	6925892	1737	4248812	19314927	115613457	71151087	44462370	1.60025
		OG4_B	327462338	219711846	107750492	183658059	25089372	72228400	29199499	223888690	3677560	1510448	1721	2565698	24207439	160294042	101226773	59067269	1.71375
		OG4_C	244823051	159818270	85004781	132441702	18200582	55806150	24618781	163176279	2491786	2600235	1163	2081515	16273622	123008063	78075777	44932286	1.73763
		OG4_D	386354912	270018013	116336899	228131867	29858198	76696958	31922682	267788558	4478548	2470143	2179	3539308	33444690	176321010	114470157	61850853	1.85075
		Total unique contacts	cis unique contacts
	Fetal	2196629488	1166587184
	Neuron	2735028374	1589623271
	Glia	3214881224	1797420311
	EF: Early fetal
	LF: Late fetal
	YN: Young neuron
	ON: Old neuron
	YG: Young glia
	OG: Old glia
	Numbers correspond to biological replicates (biological replicates are independently crosslinked samples from a given cell type)	Letters correspond to technical replicates (technical replicates are independently generated Hi-C libraries from the same crosslinked sample)
	*For young adult brain, biological replicates 2 and 3 were obtained from the same donor
