## Supplementary Table 3d for "From compartments to gene loops: Functions of the 3D genome in the human brain"

### Sheet: sheet1
	Ensembl ID	Name	Symbol
	ENSG00000135298	adhesion G protein-coupled receptor B3	ADGRB3
	ENSG00000205562		AL049775.1
	ENSG00000258945		AL049775.3
	ENSG00000258636		AL121821.2
	ENSG00000172995	cAMP regulated phosphoprotein 21	ARPP21
	ENSG00000115239	ankyrin repeat and SOCS box containing 3	ASB3
	ENSG00000270419	colon adenocarcinoma hypermethylated	CAHM
	ENSG00000153140	centrin 3	CETN3
	ENSG00000143942	ChaC glutathione specific gamma-glutamylcyclotransferase 2	CHAC2
	ENSG00000149972	contactin 5	CNTN5
	ENSG00000174469	contactin associated protein 2	CNTNAP2
	ENSG00000155052	contactin associated protein family member 5	CNTNAP5
	ENSG00000137449	cytoplasmic polyadenylation element binding protein 2	CPEB2
	ENSG00000247624	CPEB2 divergent transcript	CPEB2-DT
	ENSG00000068912	endoplasmic reticulum lectin 1	ERLEC1
	ENSG00000185070	fibronectin leucine rich transmembrane protein 2	FLRT2
	ENSG00000125848	fibronectin leucine rich transmembrane protein 3	FLRT3
	ENSG00000022355	gamma-aminobutyric acid type A receptor subunit alpha1	GABRA1
	ENSG00000145864	gamma-aminobutyric acid type A receptor subunit beta2	GABRB2
	ENSG00000152578	glutamate ionotropic receptor AMPA type subunit 4	GRIA4
	ENSG00000121964	glycosyltransferase like domain containing 1	GTDC1
	ENSG00000112232	KH RNA binding domain containing, signal transduction associated 2	KHDRBS2
	ENSG00000171695	LKAAEAR motif containing 1	LKAAEAR1
	ENSG00000231918	uncharacterized LOC730100	LOC730100
	ENSG00000165379	leucine rich repeat and fibronectin type III domain containing 5	LRFN5
	ENSG00000033122	leucine rich repeat containing 7	LRRC7
	ENSG00000254585	MAGE family member L2	MAGEL2
	ENSG00000253522	MIR3142 host gene	MIR3142HG
	ENSG00000115364	mitochondrial ribosomal protein L19	MRPL19
	ENSG00000118946	protocadherin 17	PCDH17
	ENSG00000169851	protocadherin 7	PCDH7
	ENSG00000153707	protein tyrosine phosphatase receptor type D	PTPRD
	ENSG00000226717	PTPRD antisense RNA 2 (head to head)	PTPRD-AS2
	ENSG00000112531	QKI, KH domain containing RNA binding	QKI
	ENSG00000184672	RALY RNA binding protein like	RALYL
	ENSG00000147481	syntrophin gamma 1	SNTG1
	ENSG00000247315	zinc finger CCHC-type containing 3	ZCCHC3
	ENSG00000132485	zinc finger RANBP2-type containing 2	ZRANB2
